# A detailed dissection of the expression, localization, structure, and diagnostic potential of cyst wall proteins of the eye pathogen *Acanthamoeba*

**DOI:** 10.1101/2024.02.02.578540

**Authors:** Bharath Kanakapura Sundararaj, Manish Goyal, John Samuelson

## Abstract

The cyst wall of the eye pathogen *Acanthamoeba castellanii* contains cellulose and chitin and has ectocyst and endocyst layers connected by conical ostioles. Previously, we used mass spectrometry of purified walls to identify an abundant laccase and three families of lectins (Jonah, Luke, and Leo). Here we show that frameshifts in the protein prediction in AmoebaDB, which incorrectly add 12 transmembrane helices, cause Jonah to mislocalize to a ring around ostioles rather than to the ectocyst layer. RT-PCR, double labels with GFP and RFP or mCherry, and promoter swaps show that ectocyst localization does not just correlate with but is caused by earlier expression, while localization in the endocyst layer and ostioles is caused by later expression. A chitin-binding domain from an *Entamoeba* chitinase shows chitin forms thick fibrils in the ectocyst layer and a honeycomb in the endocyst layer. AlphaFold shows Ac wall proteins originate from bacteria by horizontal gene transfer (β-helical folds of Jonah and three cupredoxin-like domains of the laccase), share common ancestry with wall proteins of slime molds (β-jelly-roll folds of Luke), or are unique to *Acanthamoeba* (four disulfide knots of Leo). Ala mutations show linear arrays of aromatic amino acids in β-jelly-roll folds of Luke and disulfide knots of Leo are necessary for binding cellulose and proper localization of proteins in the cyst wall. Finally, rabbit antibodies to recombinant Jonah, Luke, Leo, and laccase efficiently detect calcoflour white-labeled cysts of 10 of 11 *Acanthamoeba* isolates tested, suggesting all four proteins are excellent diagnostic targets.

**IMPORTANCE:** *Acanthamoebae* are free-living amoeba in the soil and water that cause *Acanthamoeba* keratitis in under-resourced countries, where water for washing hands may be scarce. *Acanthamoeba* is an emerging pathogen in the United States, because of its association with contact lens use. Here we show early expression during encystation causes a Jonah lectin and a laccase to localize to the outer layer of the cyst wall, while later expression cause Luke and Leo lectins to localize to the inner layer and the conical ostioles that connect the layers. We used structural predictions to identify the aromatic amino acids of Luke and Leo necessary for binding cellulose in the wall and to identify domains of Jonah and laccase useful for making recombinant proteins to immunize rabbits. Rabbit antibodies to Jonah, Luke, Leo, and laccase all efficiently detected cysts of ten *Acanthamoeba* isolates, including five T4 genotypes that cause most keratitis cases.
