## Supplemental Table 1 for "A detailed dissection of the expression, localization, structure, and diagnostic potential of cyst wall proteins of the eye pathogen *Acanthamoeba*"

### Sheet: Sheet1
S1 Table: List of all primers used in the study.
A: List of Primers used to construct plasmids for episomal expression in Acanthamoeba
Sl. No.	Primer	Forward	Reverse	Product length (bp)
1	Jonah-1	TTGCTCACATGGCTCGACACACCCTCATTGCAATTTAAATG	AGCTCCTCGCCCTTGCTCACAGAGCCACCGCCGGACCCACC	2256
2	Luke-2	GACAGATCTAGGGTCTAACACGTGCC	CCCTTGCTCACACTAGTGCAGCGGAAGTTG	1322
3	Leo-A	TTGCTCACATGGCTCGACACGAAACGGACAGTCTTGATCATC	AGCTCCTCGCCCTTGCTCACAGAGCCACCGCCGGACCCACC	1131
4	Jonah-3	GGCTCGACAGATCTTTACATCTTCGTTTTGA	CTCGCCCTTGCTCACGAGAGGCTGGCAG	4816
5	Leo-S	CTCACATGGCTCGACAGATCTGTGGGCGTTGAACCTGAGACC	TTGCTCACACTAGTGTACTCCTCCTCCATCTCCA	2149
6	laccase-1	TGGCTCGACAGATCTATCTGTTCCCACAACCTCTTGGC	CGCCCTTGCTCACGTGGGCATGACCCTCTTCTTCC	2197
7	Vector Backbone	GTGAGCAAGGGCGAGGAGCTGTTCACCGG	TGTCGAGCCATGTGAGCAAAAGGCCAGC	5199
B: List of primers used to construct plasmids for promoter swap study
Sl. No.	Primer	Forward	Reverse	Product length (bp)
1	Luke-2 promoter Jonah-1 vector backbone	GTGAGCAAGGGCGAGGAGCTGTTCACCGG	TCATATGATGGTTGAGGGTTGTA	5655
2	Luke-2 promoter Jonah-1	CAACCCTCAACCATCATATGAATGAAGACCACCTACCTGCTG	AGCTCCTCGCCCTTGCTCACAGAGCCACCGCCGGACCCACC	1682
3	Jonah-1 promoter Luke-2 vector backbone	GTGAGCAAGGGCGAGGAGCTGTTCACCGG	TCAGATCGCAGATGGGCGATGAGT	5770
4	Jonah-1 promoter Luke-2	ATCGCCCATCTGCGATCTGAATGAAGCTTCTCTTCTGCTTGA	CCACCTCCAGAGCCACCGCCGCAGCGGAAGTTGACGGCGC	880
5	laccase promoter Leo-A vector backbone	GTGGGTCCGGCGGTGGCTCTGTGAGCAAGGGCGAGGAGCT	CAGAGAGCGAAACGGTTCATGACGATGACGATGATGGCCA	5644
6	laccase promoter Leo-A	GGCCATCATCGTCATCGTCATGAACCGTTTCGCTCTCTGC	AGCTCCTCGCCCTTGCTCACAGAGCCACCGCCGGACCCAC	645
7	Leo-A promoter Laccase vector backbone	GAAGAGGGTCATGCCCACGGCGGTGGCTCTGGAGGTGGTG	GATCCGGGCTGGCTTCATGTTGGTGTTGTGTTGGTGGTGT	5755
8	Leo-A promoter Laccase	CACCAACACAACACCAACATGAAGCCAGCCCGGATCCTGG	CCTCCAGAGCCACCGCCGTGGGCATGACCCTCTTCTTCC	1799
C: List of primers used to construct plasmids for E. coli expression of abundant cyst wall proteins
Sl. No.	Primer	Forward	Reverse	Product length (bp)
1	Jonah-1	GAGAATTTGTATTTTCAGGGTGTCGGTTCCTCGTGCCC	AGGATCCGAATTGAATTCTTACGGGCAAGGAGCGAGG	852
2	Luke-2	TTCAGGGTCAGAGTTGCACGGCATC	AATTCTCAGCAGCGGAAGTTGACGG	842
3	Leo-A	GAGAATTTGTATTTTCAGGGTTGTCCTGGCTCGGACTTTTTCC	AGGATCCGAATTGAATTCTTAGGACGTGGCGTAGTTCCTG	576
4	Laccase	GGATTTCAGAATTCGAGAATTTGTATTTTCAGGGTGTGAAACAAACCTGTGATGGCGA	CAGGTCGACTCTAGAGGATCCGAATTGAATTCTTACTCGTCGCGAAGAAGATAAAAACC	542
5	Luke-mutant	GGATTTCAGAATTCGAGAATTTGTATTTTCAGGGTCAGAGCTGTACGGCATCTCTCAAC	CAGGTCGACTCTAGAGGATCCGAATTGAATTCTTAACAACGAAAATTAACCGCGCC	576
6	Leo-A-mutant	GGATTTCAGAATTCGAGAATTTGTATTTTCAGGGTCAGCGTTGTCCCGGTAGC	CAGGTCGACTCTAGAGGATCCGAATTGAATTCTTAGGCATAATTACGATCACACGAAACAAC	542
7	pMAL-p2x vector backbone	TAAGAATTCAATTCGGATCCTCTAGAGTCGACC	ACCCTGAAAATACAAATTCTCGAATTCTGAAATCC	6719
D: List of primers used to check the expression of the abundant cyst wall proteins by qRT-PCR
Sl. No.	Primer	Forward	Reverse	Product length (bp)
1	Jonah-1	GGCGTGACAACTGCCTCAAG	TGCACTGGTCGAACCTCTCG	210
2	Luke-2	CCAGTGCGGCAACGTCAC	TTGGAGTTGTCGCTCCACGA	213
3	Leo-A	ACCGCTTTGCTCTCTGCTTC	CCGCTGATGATACGCGGGAA	172
4	laccase-1	CATATGGAGAACCCGCCCGA	TCCGAGTCATGACGTGGTCG	178
5	Calreticulin	ATCCAGACCTCGCAGGATGC	CAGGGCCGAACATGACGTTG	208
E: List of primers used construct EhCBM55
Sl. No.	Primer	Forward	Reverse	Product length (bp)
1	Vector Backbone	GTGAGCAAGGGCGAGGAGCTGTTCACCGG	TGTCGAGCCATGTGAGCAAAAGGCCAGC	5199
2	Jonah-1 promoter	TGGCTCGACACCCTCATTGCAATTTAAATGCCGT	TTTCGACTCATCGCCCATCTGCGATC	578
3	EhCBM55	CGCCCATCTGCGATCATGAGCCTGCTCGCCCTCATTTATC	CCTCGCCCTTGCTCACACTAGTGCTATCCGGGGACTTTT	298
4	Luke-2 promoter	CACATGGCTCGACAAGGGTCTAACACGTGCCATTG	GGCGAGCAGGCTCATTCATATGATGGTTGAGGGTTGTAGAG	485
5	EhCBM55	TCAACCATCATATGAATGAGCCTGCTCGCCCTCATTT	CAGAGCCACCGCCACTAGTGCTATCCGGGGACTTTTCG	295
