## Supplemental Table 2 for "A detailed dissection of the expression, localization, structure, and diagnostic potential of cyst wall proteins of the eye pathogen *Acanthamoeba*"

### Sheet: Sheet1
S2 Table: List of sequences of the abundant cyst wall proteins used for expression in Acanthamoeba castellanii (Neff) and E. coli
A: List of promoter and amino acid sequnce used for expression of abundant cyst wall proteins in Acanthameoba castellanii (Neff)
Gene	Promoter	Protein Sequence
Jonah-1	CCCTCATTGCAATTTAAATGCCGTCTTAGGGGGAGGAGCACATGAGGGTGGCTTCGATCCCGTGGTGACTGAGTACTAGAGGCTCTGCGAGCAACACCTCCCAGCCCCACGAAAACCAAGGCCTGGTGCGTGGTCAGCCGCGAAAGAACGAAAGCGGGCGAGCGTTATAAGACCAAAAAACGTCAGCGAGATGACCAAATTGCTAGTTCACCCGAAAGACGCGCCCGCCTGATTGGCGAATGCCGCCACACCAGGGTGCGTTGTGTCTCCTTATGCCAACTGAGTGCCCACCAAACGATCCCCTACTGCTATGAGTGCTCTAGGCACATGGATCCACGACGTGCAGGAAAACTTCGGGATATGTCGCAGCCACGAGGTATCCGGTTCACGCTGGTGTGG…	MKTTYLLLALAALLFCAVVAASADDDDRRGSDMNHWDDDDEGHEWDNEWEDEEDGEGRGRGQWDDGREKCRTTTKKCRTTTKKCGTTTKHCPTTTTKRCGTTTKDCGTTTTKSCGTTTKDCGTTTMKPCTTTSKPVEKCDFAGRDNCLKASEDKFEECVDRKKCAFTVCELEAEEKFKKCLRGRDGRDGGRENPFEREGENDRQGNERFDQCKKEQLEDKKQCLIQRKASHAGCVAAKECRDFKCLAFIKDCKPCPTPAATTTTVRVTTHPPTVGSSCPAEDFFGPAADLNVLVTGSDKLIYDLDMVNGDVEGRVAVNGGFRVKSFGTAQAYSCPDTANYASMFNLIVNGKMDYSNGQLFCGSSISLSSMNDPSLRQKDFGATNARVAAGKTIKDVTGF…
Luke-2	GGGTCTAACACGTGCCATTGGCTCCCATTGGTCGGTGGCTTACGTGTTCGGCCAATTGTGTTTCAGCACTTTTTGTTCGACCAACGAAATTCACGGCTTCAAACTCAGTGGTGCGGTGATCTGCTTCAAGTGGTGTGCGGGGCGACACCAGCGCCTTGAGACCAAGGGTGAGCCATTACCGCGGTGCAGAACTGTTCACTTATAGCTCCGGTTGCACTCCACATGGTGGTCTGTGTCTATGGGCTTAACTGTTGCGGGGGTCGCAAGATCCCATTGTTCTGTTGGTGGTAGAGGGCCAGGGGTGCAACCAGTGCACTTTCTCTCGACTGGGCCACCTCACCTGTACCCGTCGACCACCTATAAATTGTTCACCACTCGCTCACTCCATTCTTCACTCAA…	MKLLFCLTVLAALIFSCASAQSCTASLNQTRQASWVDSEQFPRSLWTVEIRNTGQQAVTNVLLSIQGSINQIWEVVLVNDSLYRLPDWRLQVGGIPAGQSHVFGFIVNNNSTAAPVSLVSVQCGNVTVPSPSPSASASSVPSPSASASAAPSPSAGASPSSSPRPSPSGGCSLLASQVARSGAGGSWSDNSNRFQIYDITLNNNGASRLTQASLTIAIAADQAIAQFWNLERVDATNTFNIESFLLPAPGGSQSGLGYVLQTPLNSTSDGSSIGAVNFRC
Leo-A	CGAAACGGACAGTCTTGATCATCTCTGTTTATGTACAGCTCTACATAACATTTACATACAACATACATACTCGACAAACACATCAGTTGCTTGTTGTCTTACATTGTTGTTGGGCGTGTGGCAGGTCGACGATGAGTGGTGTACTTAGCATCATGTACATAACACAGCTAACCACAGGTATTGAACCTTCGCCCGCCCCACTTTCTACAATTCATGTTGTGGTGGCGTCGACCAGCGGAACTTCGCTGGTGTGGCGGTGGAGGTGCTGGGCTGGCGTTCCTGCACCCCGCCCCCCATGGCGAGCATCTCGTGAACCTTTCCAATCGCCCACCAGGCGCTTTATCCCAACAGAGCCCTTTCTCTGATTGGCCAGGGCTCACTACATAAACCAGAGCTCGG…	MNRFALCFFVVLCAASAAMGQRCPGSDFFPDQRGCCPVVVNSVPFYADAQGCFPRIISGVAFYADAGGCYPSSAGVYRSAGAVCPADRVCEPECPDMAIVVAEQQGGARLCANGFFSDVNGCCPRVLVDNVPSYRDAQGCYPISIASVIFYADVGRCYPNSSGVYRPAGAVCPAGQQCVVSCDRNYATS
laccase-1	ATCTGTTCCCACAACCTCTTGGCCAACACCGGGGACGTATTTGAGGGTGTGCTGTATGGTGCAGTGGTGGCACTCTAAGTATCGGCCCCGTTCCAGGCCTTGAGGTCCGCCAGTGCACAATTGGGGGTGTGCTGTGTTGTGGGCGCTCTAGGCGCGGCTTTTGTGCATATAACCGGTCCGCCAGCAGGACAGGCTCTGCTGCCCCAAAAAAACACGAGGGACTGTCGCGAGGGAGAGCTGGCCATGGCTATGCCTCGCTCTGGCTCGTGACTTGATGTCTGATTGGCGAGGGACAGGATCAAAAAGCCGGCGCCCGCCTCTCCATCTTATCATCACCAGCTACTCGAGCCAGGAACACCAACCACCAGCTCAGCAACAGGCTCTCTGGCCATCATCGTC…	MKPARILAILSVGMLFCAMCAMAQLPTSLNLTRWAQPLPKPHVFEPVKQTCDGDHYDITMGVVKHQFHPSLPVVDIYGYGGTYPGGTFEAVVNRPVHVTWRNSLPEKHILPTEPLEMEGMHMENPPDSAGVVHLHGALIDPKDDGFSMDWITRGQKIQYHYTNEQLPLTMWYHDHVMTRTRVNVYAGLAGFYLLRDEDEHELGLPKGRYEMPLIIQDKILPSTDGMPFYPFEWGAFDGDVPVVNGKAYPYFEVKARAYRFRFLNGCNSRFLRLTLPDGPTFWQIGSDGGFFNEPVRVKQLTMGPAERADVIIDFYGYEGETITLRNSAPVPFNGLPGGDAVEGFREVMQFRVRQDKGAKRPYCIPSLRGVAHLPPLPKLDDLPDGLVEKVRDLPMELVR…
Jonah-3-AmoebaDB	TTACATCTTCGTTTTGACAAGCTTCTACCGACATGTCGTCAAGGTTCATGCCCTCTTTCCATAGCCTGAGGAATGTGAGTTTTTACCTGCCAAAGGGTTGGTTTCCACACTAACCTCGTCATGGCACCTCTCTGACCTGTCTAGCCTGTTTTGCTTACAGTGCTTTGGCCGAAACCAGAGAATTTCGGCCACCCTGGCCGGGTGGCTGGCTTGGAGTTCGGCCTCATTGGTCTGGTGCGCTTACAGGCCGCACGATCTCCCTCTACAGGTGGGTACTCTCTTTCACGCCCCTTCTGCCTTTCGGCAAGCCCGTACGCCGGCGATAAAGGGGACAGGGCTGACTGACTCCAATCTCAGGAGGGAAGTGGCCGAAATGTGGGCCGCCACTGGACCTAATTG…	MSRSRHRVSAPFWGMLLLFSLAALACTCPVAQRSAEPVGLSVGLGVGQSLALALGRGLRFGFGFYSALCFGFRIGQQAAVAFCIRVGFAGRQQVPFAFGIGLSLALAFCVGFGFGFRFRFGVGVAEQVGLAVSVGFGFAEQVSLALCFGIGVGIGLAIAHGFTVGIGLAIAHGRNCTTALFNGAQSFDTFLFGSATIQNGQFGGRVAISGNANLTQFGIANALPCTNADARNFNLIVNGNLTSVNGQVACGSALVTGTVVSAPNFRQEAQGAGVVSGSASMAAVDFDQSFSSLLFTNQQICSLTCKQAAITGSGAVTFDFDNTTNVYCLNAADASRATSFRFTNFPVDFAGALAINILGSAGETVTLSNAATNLGNVKPTQIVWNVCNGLNVRLSAFTL…
Jonah-3(c)	TTACATCTTCGTTTTGACAAGCTTCTACCGACATGTCGTCAAGGTTCATGCCCTCTTTCCATAGCCTGAGGAATGTGAGTTTTTACCTGCCAAAGGGTTGGTTTCCACACTAACCTCGTCATGGCACCTCTCTGACCTGTCTAGCCTGTTTTGCTTACAGTGCTTTGGCCGAAACCAGAGAATTTCGGCCACCCTGGCCGGGTGGCTGGCTTGGAGTTCGGCCTCATTGGTCTGGTGCGCTTACAGGCCGCACGATCTCCCTCTACAGGTGGGTACTCTCTTTCACGCCCCTTCTGCCTTTCGGCAAGCCCGTACGCCGGCGATAAAGGGGACAGGGCTGACTGACTCCAATCTCAGGAGGGAAGTGGCCGAAATGTGGGCCGCCACTGGACCTAATTG…	MMSRSRHRVSAPFWGMLLLFSLAALASAQSPSAALNPSASASASASASRSPSPSAAASASASASTVPSASASASASRLPSPSASASASPAASRSPSPSASASASPSPSVSASASASASASASASPSRSASPSVSASGSPSRSASPSASASASASASPSASASPSPTVVGSPVIGPGNCTTALFNGAQSFDTFLFGSATIQNGQFGGRVAISGNANLTQFGIANALPCTNADARNFNLIVNGNLTSVNGQVACGSALVTGTVVSAPNFRQEAQGAGVVSGSASMAAVDFDQSFSSLLFTNQQICSLTCKQAAITGSGAVTFDFDNTTNVYCLNAADASRATSFRFTNFPVDFAGALAINILGSAGETVTLSNAATNLGNVKPTQIVWNVCNGLNVRLSAF…
Leo-S-AmoebaDB	GTGGGCGTTGAACCTGAGACCCGCCGCGGCCGCCTGGCCTCACTCACCCGCCATGCCCTGACCCGCGCCCAGTGTTTACAGGCCCTGGTCAACGAACGAAGAATTTACGGGAGATGAGCTTGGCCGTGGTCCGCACAGCTTGTACAACGCCCGCACAACCTCGGTACTCGCCCGCACCTCGGCCCGGTGGCCCAACCACCATTTCGCTGCCCTTTGTTGTGCGTACTTCTTACTCACCCCGGCTCATGGGCGGTGGTGCGGTGCAGTCCCTTTCGAGCGAAACGCTTTCCATTCCCGGTGGCGCTCTATTGGACGCGCCGATGGCAGACGAGGGCTGCCATTGGCCCGCGACCCGCATAAAATGGCCGAGGCCGGGCTCGAGTTGGTCATTCGATCGCA…	MASTKFFLFLAAAVVAVIASATAQGGPCPGGFWPDGSGCCPLIIKGSPFYRDQNNQCYPRQIGSSIFYADSNGCYVSAGESCPSDQKCQSMCVKPGGSSSTTTKSRTTTHKQSTTTQERTTTPRRTTTRQQTTTPQETTTTQQQTTTQQQTTTQQQTTTQQQTTTQQQTTTPRETTTTKEVTTTKQQTTTPRETTTTKQQTTTPRETTTTQQETTTTKQQTTTPRETTTTKQQTTTPRETTTTQQETTTTKQQTTTPRETTTTTEECPKETTTTKRHTTTPRETTTTKQQTTTQQETTTTKQQTTTPRETTTTQQETTTTKQQTTPRETTTTKEMTTTPRETTTTKQETTTTKQQTTTPQETTTTKQQTTTPRETTTTQQETTTTKQQTTTPRETTTTQ…
Leo-S(c)	GTGGGCGTTGAACCTGAGACCCGCCGCGGCCGCCTGGCCTCACTCACCCGCCATGCCCTGACCCGCGCCCAGTGTTTACAGGCCCTGGTCAACGAACGAAGAATTTACGGGAGATGAGCTTGGCCGTGGTCCGCACAGCTTGTACAACGCCCGCACAACCTCGGTACTCGCCCGCACCTCGGCCCGGTGGCCCAACCACCATTTCGCTGCCCTTTGTTGTGCGTACTTCTTACTCACCCCGGCTCATGGGCGGTGGTGCGGTGCAGTCCCTTTCGAGCGAAACGCTTTCCATTCCCGGTGGCGCTCTATTGGACGCGCCGATGGCAGACGAGGGCTGCCATTGGCCCGCGACCCGCATAAAATGGCCGAGGCCGGGCTCGAGTTGGTCATTCGATCGCA…	MASTKFFLFLAAAVVAVIASATAQGGPCPGGFWPDGSGCCPLIIKGSPFYRDQNNQCYPRQIGSSIFYADSNGCYPDANGRYVSAGESCPSDQKCQSMCVKPGGSSSTTTKSRTTTHKQSTTTQERTTTPRRTTTRQQTTTPQETTTTQQQTTTQQQTTTQQQTTTQQQTTTQQQTTTPRETTTTKEVTTTKQQTTTPRETTTTKQQTTTPRETTTTQQETTTTKQQTTTPRETTTTKQQTTTPRETTTTQQETTTTKQQTTTPRETTTTTEECPKETTTTKRHTTTPRETTTTKQQTTTQQETTTTKQQTTTPRETTTTQQETTTTKQQTTPRETTTTKEMTTTPRETTTTKQETTTTKQQTTTPQETTTTKQQTTTPRETTTTQQETTTTKQQTTTP…
Luke-2 (Ala mutant)	GGGTCTAACACGTGCCATTGGCTCCCATTGGTCGGTGGCTTACGTGTTCGGCCAATTGTGTTTCAGCACTTTTTGTTCGACCAACGAAATTCACGGCTTCAAACTCAGTGGTGCGGTGATCTGCTTCAAGTGGTGTGCGGGGCGACACCAGCGCCTTGAGACCAAGGGTGAGCCATTACCGCGGTGCAGAACTGTTCACTTATAGCTCCGGTTGCACTCCACATGGTGGTCTGTGTCTATGGGCTTAACTGTTGCGGGGGTCGCAAGATCCCATTGTTCTGTTGGTGGTAGAGGGCCAGGGGTGCAACCAGTGCACTTTCTCTCGACTGGGCCACCTCACCTGTACCCGTCGACCACCTATAAATTGTTCACCACTCGCTCACTCCATTCTTCACTCAA…	MKLLFCLTVLAALIFSCASAQSCTASLNQTRQASAVDSEQFPRSLWTVEIRNTGQQAVTNVLLSIQGSINQIAEVVLVNDSLYRLPDARLQVGGIPAGQSHVFGFIVNNNSTAAPVSLVSVQCGNVTVPSPSPSASASSVPSPSASASAAPSPSAGASPSSSPRPSPSGGCSLLASQVARSGAGGSASDNSNRFQIYDITLNNNGASRLTQASLTIAIAADQAIAQFANLERVDATNTFNIESALLPAPGGSQSGLGYVLQTPLNSTSDGSSIGAVNFRC
Leo-A (Ala mutant)	CGAAACGGACAGTCTTGATCATCTCTGTTTATGTACAGCTCTACATAACATTTACATACAACATACATACTCGACAAACACATCAGTTGCTTGTTGTCTTACATTGTTGTTGGGCGTGTGGCAGGTCGACGATGAGTGGTGTACTTAGCATCATGTACATAACACAGCTAACCACAGGTATTGAACCTTCGCCCGCCCCACTTTCTACAATTCATGTTGTGGTGGCGTCGACCAGCGGAACTTCGCTGGTGTGGCGGTGGAGGTGCTGGGCTGGCGTTCCTGCACCCCGCCCCCCATGGCGAGCATCTCGTGAACCTTTCCAATCGCCCACCAGGCGCTTTATCCCAACAGAGCCCTTTCTCTGATTGGCCAGGGCTCACTACATAAACCAGAGCTCGG…	MNRFALCFFVVLCAASAAMGQRCPGSDFAPDQRGCCPVVVNSVPFAADAQGCFPRIISGVAFAADAGGCYPSSAGVARSAGAVCPADRVCEPECPDMAIVVAEQQGGARLCANGFASDVNGCCPRVLVDNVPSARDAQGCYPISIASVIFAADVGRCYPNSSGVARPAGAVCPAGQQCVVSCDRNYATS
EhCBM55		MSLLALIYLIYMANAHNCEGLSNGFYCIDNKNYLWCYGRTEGTPGKCIGETVCKCGRTQYNPCVWNFLDLPDCEKKPGDFFEKSPDS
B: List of amino acid sequnce used for expression of abundant cyst wall proteins in E. coli
Gene	Protein Sequence
Jonah-1	VGSSCPAEDFFGPAADLNVLVTGSDKLIYDLDMVNGDVEGRVAVNGGFRVKSFGTAQAYSCPDTANYASMFNLIVNGKMDYSNGQLFCGSSISLSSMNDPSLRQKDFGATNARVAAGKTIKDVTGFDFVATAGYLQGVSNYFSKYAPGTHSHFRVTEVSPADVNKLNIEGGDYVQVINIKGSGDINFSNFEIPTALNPSQVIYNVVGNNNIKISGFGLKGHLLALNSDVVLENGHVAGNVYVRSLVGQGSGQVNLAPCP
Luke-2	QSCTASLNQTRQASWVDSEQFPRSLWTVEIRNTGQQAVTNVLLSIQGSINQIWEVVLVNDSLYRLPDWRLQVGGIPAGQSHVFGFIVNNNSTAAPVSLVSVQCGNVTVPSPSPSASASSVPSPSASASAAPSPSAGASPSSSPRPSPSGGCSLLASQVARSGAGGSWSDNSNRFQIYDITLNNNGASRLTQASLTIAIAADQAIAQFWNLERVDATNTFNIESFLLPAPGGSQSGLGYVLQTPLNSTSDGSSIGAVNFRC
Leo-A	CPGSDFFPDQRGCCPVVVNSVPFYADAQGCFPRIISGVAFYADAGGCYPSSAGVYRSAGAVCPADRVCEPECPDMAIVVAEQQGGARLCANGFFSDVNGCCPRVLVDNVPSYRDAQGCYPISIASVIFYADVGRCYPNSSGVYRPAGAVCPAGQQCVVSCDRNYATS
laccase-1	VKQTCDGDHYDITMGVVKHQFHPSLPVVDIYGYGGTYPGGTFEAVVNRPVHVTWRNSLPEKHILPTEPLEMEGMHMENPPDSAGVVHLHGALIDPKDDGFSMDWITRGQKIQYHYTNEQLPLTMWYHDHVMTRTRVNVYAGLAGFYLLRDE
Luke-2 (Ala mutant)	QSCTASLNQTRQASAVDSEQFPRSLWTVEIRNTGQQAVTNVLLSIQGSINQIAEVVLVNDSLYRLPDARLQVGGIPAGQSHVFGFIVNNNSTAAPVSLVSVQCGNVTVPSPSPSASASSVPSPSASASAAPSPSAGASPSSSPRPSPSGGCSLLASQVARSGAGGSASDNSNRFQIYDITLNNNGASRLTQASLTIAIAADQAIAQFANLERVDATNTFNIESALLPAPGGSQSGLGYVLQTPLNSTSDGSSIGAVNFRC
Leo-A (Ala mutant)	QRCPGSDFAPDQRGCCPVVVNSVPFAADAQGCFPRIISGVAFAADAGGCYPSSAGVARSAGAVCPADRVCEPECPDMAIVVAEQQGGARLCANGFASDVNGCCPRVLVDNVPSARDAQGCYPISIASVIFAADVGRCYPNSSGVARPAGAVCPAGQQCVVSCDRNYA
corrected sequences are underlined and alanine mutations are marked in red
